# *Achromobacter* genetic adaptation in cystic fibrosis

**DOI:** 10.1101/2021.01.13.426490

**Authors:** Migle Gabrielaite, Finn C. Nielsen, Helle K. Johansen, Rasmus L. Marvig

**Author notes:** Correspondence to Migle Gabrielaite.

## Abstract

*Achromobacter* is an emerging pathogen in patients with cystic fibrosis (CF) and *Achromobacter* caused infections are associated with more severe disease outcomes and high intrinsic antibiotic resistance. While conventional CF pathogens are studied extensively, little is known about the genetic determinants leading to antibiotic resistance and the genetic adaptation in *Achromobacter* infections.

Here, we analyzed 101 *Achromobacter* genomes from 51 patients with CF isolated during the course of up to 20 years of infection to identify within-host adaptation, mutational signatures, and genetic variation associated with increased antibiotic resistance.

We found that the same regulatory and inorganic ion transport genes were frequently mutated in persisting clone types within and between *Achromobacter* species indicating convergent genetic adaptation. Genome-wide association study (GWAS) of six antibiotic resistance phenotypes revealed the enrichment of associated genes involved in inorganic ion transport genes, transcription gene enrichment in β-lactams, and energy production and translation gene enrichment in the trimethoprim/sulfonamide group.

Overall, we provide insights into the pathogenomics of *Achromobacter* infections in patients with CF airways. Since emerging pathogens are increasingly recognised as an important healthcare issue, our findings on evolution of antibiotic resistance and genetic adaptation can facilitate better understanding of disease progression and how mutational changes have implications for patients with CF.
