## Supplementary material for "*Achromobacter* genetic adaptation in cystic fibrosis": Table S2

### Sheet: Table S6
Species	E-value (COG function)	COG function	How many times the gene is mutated?	Gene	Gene description	Virulence gene (ABRicate)	Antibiotic resistance gene (ABRicate)	Reference (DOI)
A. ruhlandii	0	P	5	GENE_Axylo_RS04995	magnesium-translocating P-type ATPase	No	Yes	https://jb.asm.org/content/190/14/4951.short
A. ruhlandii	0	T	5	GENE_Axylo_RS05365	sensor histidine kinase KdpD	Yes	No	https://journals.plos.org/plospathogens/article?id=10.1371/journal.ppat.1003201;
A. ruhlandii	1.7e-233	E	5	GENE_Axylo_RS05465	amino acid deaminase	No	No
A. ruhlandii	5.7e-113	K	5	GENE_Axylo_RS06040	DNA-binding transcriptional repressor AxyZ	No	Yes	https://aac.asm.org/content/61/8/e00290-17.short
A. ruhlandii	0	M	5	GENE_Axylo_RS07110	cyanophycin synthetase	Yes	No	https://iai.asm.org/content/81/8/2800.short
A. ruhlandii	0	L	5	GENE_Axylo_RS07320	DNA gyrase subunit A	No	Yes	https://academic.oup.com/femsle/article/143/1/25/663481
A. ruhlandii	3.3e-154	K	5	GENE_Axylo_RS08030	LysR family transcriptional regulator MetR	Yes	No	https://mbio.asm.org/content/3/5/e00236-12.short
A. ruhlandii	4.7e-159	U	5	GENE_Axylo_RS08655	MotA/TolQ/ExbB proton channel family protein	Yes	No	https://www.nature.com/articles/s41598-017-01551-4
A. ruhlandii	3.3e-240	T	5	GENE_Axylo_RS09825	HAMP domain-containing protein	No	No
A. ruhlandii	0	S	5	GENE_Axylo_RS11620	Inner membrane component of tripartite multidrug resistance system	No	Yes	https://www.ncbi.nlm.nih.gov/pmc/articles/PMC4543513/
A. ruhlandii	1.7e-256	M	5	GENE_Axylo_RS11635	efflux transporter, outer membrane factor (OMF) lipoprotein, NodT family	No	Yes	https://journals.plos.org/plosone/article?id=10.1371/journal.pone.0068484
A. ruhlandii	1.4e-243	T	5	GENE_Axylo_RS14635	two-component sensor histidine kinase	No	No
A. ruhlandii	0	P	5	GENE_Axylo_RS17180	multidrug efflux RND transporter permease	No	Yes	https://www.ncbi.nlm.nih.gov/Structure/sparcle/archview.html?archid=11489960
A. ruhlandii	6.4e-257	T	5	GENE_Axylo_RS17980	sensor domain-containing diguanylate cyclase	No	No
A. ruhlandii	1.8e-180	G	5	GENE_Axylo_RS19155	DHA2 family efflux MFS transporter permease subunit	No	Yes	https://www.ncbi.nlm.nih.gov/genome/annotation_prok/evidence/TIGR00711/
A. ruhlandii	0	V	5	GENE_Axylo_RS23025	ribosome-associated ATPase/putative transporter RbbA	No	Yes	https://www.ncbi.nlm.nih.gov/pmc/articles/PMC3083400/
A. ruhlandii	0	S	5	GENE_Axylo_RS23830	WG repeat-containing protein	No	No
A. ruhlandii	2.6e-285	M	6	GENE_Axylo_RS03970	penicillin-binding protein 2	No	Yes	https://www.ncbi.nlm.nih.gov/Structure/sparcle/archview.html?archid=11433609
A. ruhlandii	1.1e-69	V	6	GENE_Axylo_RS05925	AXC family carbapenem-hydrolyzing class A beta-lactamase	No	Yes	https://www.ncbi.nlm.nih.gov/genome/annotation_prok/evidence/NF033929/
A. ruhlandii	0	P	6	GENE_Axylo_RS06975	TonB-dependent siderophore receptor	Yes	No	https://academic.oup.com/femsre/article/38/4/569/755321
A. ruhlandii	5.4e-199	E	6	GENE_Axylo_RS08835	polyamine ABC transporter ATP-binding protein	No	No
A. ruhlandii	0	T	6	GENE_Axylo_RS10450	hybrid sensor histidine kinase/response regulator	No	No
A. ruhlandii	0	U	6	GENE_Axylo_RS12535	filamentous hemagglutinin N-terminal domain-containing protein	Yes	No	https://mbio.asm.org/content/6/4/e01189-15.short
A. ruhlandii	0	P	6	GENE_Axylo_RS21160	TonB-dependent hemin, ferrichrome receptor	Yes	No	https://www.mdpi.com/2073-4425/7/12/126/htm
A. ruhlandii	0	T	6	GENE_Axylo_RS22105	response regulator	No	No
A. ruhlandii	0	U	5	GENE_Axylo_RS25190	ShlB/FhaC/HecB family hemolysin secretion/activation protein	Yes	No	https://www.tandfonline.com/doi/full/10.1080/21505594.2016.1262313
A. ruhlandii	-	-	7	GENE_Axylo_RS26755	pseudogene	No	No
A. insuavis	5.8e-113	K	2	GENE_AL504_RS00240	MarR family transcriptional regulator	No	Yes	https://www.ncbi.nlm.nih.gov/Structure/sparcle/archview.html?archid=12204203
A. insuavis	2.7e-115	P	2	GENE_AL504_RS02460	taurine import ATP-binding protein TauB	No	No
A. insuavis	0	P	2	GENE_AL504_RS03095	chloride channel protein	No	No
A. insuavis	2.8e-280	E	2	GENE_AL504_RS12045	leucyl aminopeptidase	No	No
A. insuavis	2.2e-194	D	2	GENE_AL504_RS12415	membrane protein	No	No
A. insuavis	1.4e-114	K	2	GENE_AL504_RS12625	DNA-binding transcriptional repressor AxyZ	No	Yes	https://aac.asm.org/content/61/8/e00290-17.short
A. insuavis	1.8e-224	P	2	GENE_AL504_RS15290	hypothetical protein	No	No
A. insuavis	-	-	2	GENE_AL504_RS15295	hypothetical protein	No	No
A. insuavis	0	L	2	GENE_AL504_RS15960	DUF342 domain-containing protein	No	No
A. insuavis	8.2e-166	O	2	GENE_AL504_RS17075	NAD(P)/FAD-dependent oxidoreductase	No	No
A. insuavis	0	J	2	GENE_AL504_RS19685	elongation factor G	No	Yes	https://onlinelibrary.wiley.com/doi/epdf/10.1002/pmic.200500112
A. insuavis	1.5e-253	J	2	GENE_AL504_RS21310	16S rRNA (cytosine(967)-C(5))-methyltransferase RsmB	No	No
A. insuavis	3e-266	G	2	GENE_AL504_RS22030	MFS transporter	No	Yes	https://www.ncbi.nlm.nih.gov/Structure/sparcle/archview.html?archid=13022956
A. insuavis	0	E	2	GENE_AL504_RS22980	lysine decarboxylase	Yes	No	https://www.sciencedirect.com/science/article/abs/pii/S0969212619303442
A. insuavis	0	L	2	GENE_AL504_RS27775	DNA mismatch repair protein MutS	No	No
A. insuavis	0	M,U	3	GENE_AL504_RS04195	hypothetical protein	Yes	No	https://www.sciencedirect.com/science/article/abs/pii/S1438422100801022
A. xylosoxidans	4.1e-97	-	3	AT699_RS01280	hypothetical protein	No	No
A. xylosoxidans	4e-165	O	3	AT699_RS01870	NAD(P)/FAD-dependent oxidoreductase	No	No
A. xylosoxidans	6.4e-156	S	3	AT699_RS05145	tripartite tricarboxylate transporter substrate binding protein BugD	No	No
A. xylosoxidans	2.5e-108	M	3	AT699_RS06160	outer membrane lipoprotein chaperone LolA	No	No
A. xylosoxidans	1.1e-111	K	3	AT699_RS06735	DNA-binding transcriptional repressor AxyZ	No	Yes	https://aac.asm.org/content/61/8/e00290-17.short
A. xylosoxidans	5.7e-210	I	3	AT699_RS07205	beta-ketoacyl-ACP synthase II	No	No
A. xylosoxidans	0	P	3	AT699_RS11865	multidrug efflux RND transporter permease	No	Yes	https://www.ncbi.nlm.nih.gov/Structure/sparcle/archview.html?archid=11489960
A. xylosoxidans	0	S	3	AT699_RS12875	AAA family ATPase	No	No
A. xylosoxidans	0	F	3	AT699_RS13295	bifunctional (p)ppGpp synthetase/guanosine-3',5'-bis(diphosphate) 3'-pyrophosphohydrolase	No	No
A. xylosoxidans	4e-260	Q	3	AT699_RS14700	SidA/IucD/PvdA family monooxygenase	Yes	No	https://onlinelibrary.wiley.com/doi/full/10.1002/mbo3.804
A. xylosoxidans	4e-90	T	3	AT699_RS18500	low molecular weight phosphotyrosine protein phosphatase	No	No
A. xylosoxidans	2.4e-151	K	3	AT699_RS21090	IclR family transcriptional regulator	Yes	No	https://www.ncbi.nlm.nih.gov/Structure/sparcle/archview.html?archid=11444403
A. xylosoxidans	2.4e-238	T	3	AT699_RS22580	HAMP domain-containing protein	No	No
A. xylosoxidans	0	P	3	AT699_RS25090	TonB-dependent hemin, ferrichrome receptor	Yes	No	https://www.mdpi.com/2073-4425/7/12/126/htm
A. xylosoxidans	2e-164	K	3	AT699_RS29085	LysR family transcriptional regulator	Yes	No	https://www.ncbi.nlm.nih.gov/Structure/sparcle/archview.html?archid=10444056
A. xylosoxidans	7.8e-53	K	3	AT699_RS29425	helix-turn-helix transcriptional regulator	No	No
A. xylosoxidans	7.4e-162	E	3	AT699_RS30730	pyridoxal-phosphate dependent enzyme	No	No
A. xylosoxidans	9e-215	P	3	AT699_RS30735	catalase	No	No
A. xylosoxidans	0	L	4	AT699_RS00345	DNA topoisomerase III	No	Yes	https://academic.oup.com/femspd/article/67/3/159/2398791
A. xylosoxidans	3.6e-287	M	4	AT699_RS03990	penicillin-binding protein 2	No	Yes	https://www.ncbi.nlm.nih.gov/Structure/sparcle/archview.html?archid=11433609
A. xylosoxidans	2e-167	K	4	AT699_RS11855	LysR family transcriptional regulator	Yes	No	https://onlinelibrary.wiley.com/doi/full/10.1111/j.1365-2958.2006.05269.x
A. xylosoxidans	1.1e-263	T	4	AT699_RS15300	HAMP domain-containing histidine kinase	Yes	No	https://www.embopress.org/doi/full/10.1093/emboj/cdg159
A. xylosoxidans	1.2e-95	T	4	AT699_RS25225	response regulator transcription factor	No	No
A. xylosoxidans	3.6e-234	T	4	AT699_RS26600	HAMP domain-containing histidine kinase	Yes	No	https://www.embopress.org/doi/full/10.1093/emboj/cdg159
A. xylosoxidans	0	S	4	AT699_RS26820	hypothetical protein	No	No
A. xylosoxidans	6.9e-205	S	5	AT699_RS03090	LPS export ABC transporter permease LptG	No	Yes	https://onlinelibrary.wiley.com/doi/full/10.1002/mbo3.844
A. xylosoxidans	2.1e-209	P	6	AT699_RS03490	ABC transporter substrate-binding protein	No	No
