## Supplementary material for "*Achromobacter* genetic adaptation in cystic fibrosis": Table S3

### Sheet: Sheet1
Lineage	AT699_RS06735/ Axylo_RS06040/ AL504_RS12625	AT699_RS22580/ Axylo_RS09825/ AL504_RS27430	AT699_RS11865/ Axylo_RS17180/ AL504_RS06700	AT699_RS03990/ Axylo_RS03970/ AL504_RS14780	AT699_RS25090/ Axylo_RS21160/ AL504_RS25170	AT699_RS03490/ Axylo_RS03480/ AL504_RS15290	AT699_RS01870/ Axylo_RS01775/ AL504_RS17075
P1903-AX01DK01			c.2041G>A; p.Asp681Asn || c.904A>G; p.Thr302Ala || c.472G>A; p.Val158Ile	c.623T>C; p.Val208Ala	c.213C>T; p.Asn71Asn
P3403-AX01DK01	c.7C>T; p.Arg3Cys	c.957G>A; p.Thr319Thr || c.857G>A; p.Arg286His			c.2531C>G; p.Thr844Arg || c.1574A>G; p.His525Arg	c.307T>C; p.Tyr103His
P5303-AX01DK01		c.841G>A; p.Gly281Ser	c.1106C>T; p.Thr369Met	c.937G>A; p.Gly313Ser	c.1531A>G; p.Thr511Ala
P7703-AX01DK01
P9503-AX01DK01		c.565G>A; p.Ala189Thr	c.188A>G;p.Gln63Arg	c.1372A>G; p.Thr458Ala || c.1591G>A; p.Gly531Ser || c.1594G>A; p.Gly532Ser	c.1141A>C; p.Ser381Arg || c.1117A>G; p.Met373Val
P9603-AX01DK01	c.139G>A; p.Ala47Thr	c.745A>G; p.Thr249Ala || c.101C>T; p.Ser34Leu	c.2324A>G; p.Glu775Gly || c.188A>G; p.Gln63Arg	c.1040C>T; p.Ala347Val || c.1391T>C; p.Met464Thr	c.2531C>G; p.Thr844Arg
P3704-AX01DK01	c.488A>G; p.Tyr163Cys			c.1507C>T; p.Arg503Trp || c.1594G>A; p.Gly532Ser
P5604-AX01DK01	c.76T>C; p.Ser26Pro || c.187T>C; p.Cys63Arg	c.923T>C; p.Val308Ala	c.838T>C; p.Tyr280His	c.274C>T; p.Pro92Ser || c.740A>G; p.His247Arg
P1705-AX01DK01	c.149G>A; p.Gly50Asp		c.323A>G; p.Gln108Arg		c.1232dupG;p.Trp412fs
P0802-AX02DK07	c.496T>C; p.Ser166Pro || c.35C>T; p.Thr12Ile				c.1547A>G; p.His516Arg	c.581T>C; p.Leu194Pro
P9902-AX02DK06	c.146A>G; p.Tyr49Cys		c.3002T>C; p.Ile1001Thr			c.871C>A; p.Arg291Ser	c.127A>C; p.Ser43Arg
P0603-AX02DK07							c.619C>T; p.Gln207*
P8504-AX02DK02
P0803-AX03DK06							.
P1903-AX03DK09						c.78_80dupGGC; p.Ala27dup
P3203-AX03DK11		c.1120G>A; p.Gly374Ser	c.173A>G; p.Gln58Arg || c.799C>T; p.Arg267Cys || c.2033A>G; p.Asp678Gly || c.2480A>G; p.Gln827Arg || c.2891A>G; p.His964Arg	c.1069G>A; p.Gly357Ser || c.1208T>C; p.Leu403Pro || c.1283T>C; p.Val428Ala || c.1420A>G; p.Thr474Ala || c.1508G>A; p.Arg503His || c.1557C>T; p.Ile519Ile	c.1141A>C; p.Ser381Arg	c.78_80dupGGC; p.Ala27dup	c.26dupG; p.Gly10fs || c.440A>G; p.Tyr147Cys || c.473dupG; p.Asp159fs
P4703-AX03DK13		c.633A>C; p.Glu211Asp		c.1430C>A; p.Ala477Asp
P7603-AX03DK16	c.462_463delGC; p.Leu155fs				c.370C>T; p.Pro124Ser	c.578G>A; p.Ser193Asn || c.382T>G; p.Phe128Val	c.26dupG; p.Gly10fs
P8603-AX03DK17
P9203-AX03DK18	c.462_463delGC; p.Leu155fs					c.78_80dupGGC; p.Ala27dup
P9403-AX03DK19	c.508G>A; p.Gly170Ser		c.490G>A; p.Asp164Asn	c.1594G>A; p.Gly532Ser	c.1143C>G; p.Ser381Arg
P1704-AX03DK21
P3504-AX03DK23
P8404-AX03DK24						c.78_80dupGGC; p.Ala27dup
P8605-AX03DK04						c.78_80dupGGC; p.Ala27dup
P0610-AX03DK27		c.125G>A; p.Arg42His	c.266C>T; p.Ser89Phe	c.218A>G; p.Asp73Gly || c.1031T>G; p.Leu344Arg			c.26dupG; p.Gly10fs
