## Supplementary material for "*Achromobacter* genetic adaptation in cystic fibrosis": Table S4

### Sheet: Table S7
Lineage	Pan-genome size	Core genome	Accessory genome	Unique genes	Lost genes	Acquired genes	Lost/acquired in group	Lost/acquired individually
P0802-AX02DK07	6299	6284	15	15	12	3	14	1
P9902-AX02DK06	6031	5964	67	26	60	7	61	6
P0603-AX02DK07	6154	6081	73	73	24	49	71	2
P0803-AX03DK06	6377	6240	137	95	42	95	137	0
P1903-AX01DK01	5751	5717	34	34	0	34	34	0
P1903-AX03DK09	6315	6230	85	85	83	2	84	1
P3203-AX03DK11	5733	5642	91	30	60	31	89	2
P3403-AX01DK01	5709	5684	25	25	24	1	23	2
P4703-AX03DK13	5754	5587	167	167	156	11	167	0
P5303-AX01DK01	5732	5698	34	34	33	1	33	1
P7603-AX03DK16	5981	5953	28	22	10	18	28	0
P7703-AX01DK01	5740	5708	32	32	16	16	30	2
P8603-AX03DK17	6065	6004	61	61	52	9	61	0
P9203-AX03DK18	5762	5738	24	24	16	8	23	1
P9403-AX03DK19	5981	5945	36	33	6	30	35	1
P9503-AX01DK01	5855	5700	155	122	100	55	153	2
P9603-AX01DK01	5709	5695	14	12	6	8	13	1
P1704-AX03DK21	5850	5812	38	38	36	2	34	4
P3504-AX03DK23	6139	6109	30	30	14	16	30	0
P3704-AX01DK01	5907	5724	183	128	87	96	181	2
P5604-AX01DK01	5750	5725	25	25	23	2	23	2
P8404-AX03DK24	6230	6135	95	14	87	8	91	4
P8504-AX02DK02	6129	6108	21	21	NA	NA	20	1
P1705-AX01DK01	5749	5714	35	20	4	31	32	3
P8605-AX03DK04	5753	5708	45	44	3	42	42	3
P0610-AX03DK27	5983	5910	73	73	69	4	72	1
