## Supplementary material for "*Achromobacter* genetic adaptation in cystic fibrosis": Table S5

### Sheet: Table S5
Antibiotic	Comp_no	Significant unitigs	q-value (comp)	Estimated effect	Reference genome annotation	COG annotation	Locus tag (A. xylosoxidans)	Locus tag (A. insuavis)	Locus tag (A. ruhlandii)	Accessory/core genome	Known pathoadaptive gene
Amoxicillin+Clavulante		-	-	-	-
Ceftazidime		-	-	-	-
Chloramphenicol -resistance develops by reduced membrane permeability, mutation of the 50S ribosomal subunit, and elaboration of chloramphenicol acetyltransferase	Comp_73	5/44	0.00244213	-1.27/1.33	outer membrane lipoprotein LolB	M	AT699_RS26510	AL504_RS23260	Axylo_RS22610	Accessory genome
	Comp_22	5/126	0.00244213	1.33	radical SAM protein	C	AT699_RS17605	AL504_RS00905	Axylo_RS12770	Accessory genome
	Comp_67	4/77	0.0035349	-0.97/1.11	pyruvate, phosphate dikinase	G	AT699_RS11685	AL504_RS06890	Axylo_RS17375	Core genome
	Comp_21	2/47	0.00599264	1.04	ABC transporter substrate-binding protein	P	AT699_RS00340	AL504_RS19000	Axylo_RS00350	Core genome
	Comp_5	1/49	0.0084486	1.65	aminoacyl-tRNA hydrolase	J	AT699_RS12635	AL504_RS05565	Axylo_RS13300	Accessory genome
	Comp_52	4/64	0.0106301	1.04	ABC transporter ATP-binding protein	P	AT699_RS10200	AL504_RS08485	Axylo_RS18875	Core genome
	Comp_68	1/59	0.0106301	1.24	radical SAM protein	C	AT699_RS17605	AL504_RS00905	Axylo_RS12770	Accessory genome
	Comp_18	4/56	0.0106301	1.28	MFS transporter	EGP	AT699_RS21015	AL504_RS28990		Core genome
	Comp_19	2/49	0.0106301	-1.41	TetR/AcrR family transcriptional regulator	K	AT699_RS11830	AL504_RS06735	Axylo_RS17215	Accessory genome
	Comp_30	5/58	0.0285473	-1.05/1.11	DotU family type IV/VI secretion system protein	N	AT699_RS16150	AL504_RS01895		Core genome
Colistin		-	-	-	-
Imipenem - acts as an antimicrobial through inhibiting cell wall synthesis of various Gram-positive and Gram-negative bacteria.	Comp_5	4/67	8.44909e-06	1.41	TonB-dependent siderophore receptor; amino acid ABC transporter substrate-binding	P	AT699_RS06625		Axylo_RS05930	Accessory genome
	Comp_136	2/95	6.60187e-05	1.37	Putative hydrolase/carboxylic esterase	S	AT699_RS00630	AL504_RS18635	Axylo_RS00580	Core genome
	Comp_7	1/43	6.68603e-05	1.37	organic hydroperoxide resistance protein	O	AT699_RS22585	AL504_RS27425	Axylo_RS09820	Core genome
	Comp_85	2/67	6.68603e-05	1.37	DNA mismatch repair protein MutS	L	AT699_RS22150	AL504_RS27775	Axylo_RS10195	Accessory genome	Yes
	Comp_50	10/221	6.68603e-05	1.37	Transcriptional regulator, AraC family	K	AT699_RS03405	AL504_RS15545	Axylo_RS03205	Core genome
	Comp_80	1/60	6.68603e-05	1.37	LysR family transcriptional regulator	K	AT699_RS11620	AL504_RS06955	Axylo_RS17440	Core genome
	Comp_102	4/110	6.68603e-05	-0.941606	ATP-dependent RNA helicase	JKL	AT699_RS29520	AL504_RS20735	Axylo_RS25200	Accessory genome
	Comp_156	2/59	0.000133493	1.65	multidrug efflux RND transporter permease AxyY	V	AT699_RS06725	AL504_RS12635	Axylo_RS06030	Core genome
	Comp_149	3/55	0.000133493	1.36	multidrug transporter subunit MdtB	V	AT699_RS02790	AL504_RS16140	Axylo_RS02585	Core genome
	Comp_1	4/124	0.000133493	1.33	Filamentous hemagglutinin; pseudogene	-	AT699_RS29505	AL504_RS11560	Axylo_RS25185
Meropenem - acts as an antimicrobial through inhibiting cell wall synthesis of various Gram-positive and Gram-negative bacteria.	Comp_140	6/69	0.0224046	1.5	amine dehydrogenase	C	AT699_RS09615	AL504_RS09355	Axylo_RS19475	Core genome
	Comp_544	2/58	0.0224046	1.48	multidrug efflux RND transporter permease AxyY	V	AT699_RS06725	AL504_RS12635	Axylo_RS06030	Core genome
	Comp_318	3/36	0.0224046	1.47	hypothetical protein	P	AT699_RS06895	AL504_RS12460	Axylo_RS06195	Accessory genome
	Comp_505	3/29	0.0224046	1.47	Acyl-CoA dehydrogenase	I	Uniprot ID: A0A1D8I881	Uniprot ID: A0A1D8I881	Uniprot ID: A0A1D8I881	Accessory genome
	Comp_59	2/46	0.0238454	1.39	TonB-dependent siderophore receptor	P	AT699_RS21215	AL504_RS28745		Accessory genome
	Comp_233	2/48	0.0238454	1.38	FUSC family protein	S	AT699_RS15550	AL504_RS05585	Axylo_RS13280	Core genome
	Comp_305	2/63	0.0238454	1.39	NADH-quinone oxidoreductase subunit G	C	AT699_RS06820	AL504_RS12540	Axylo_RS06125	Core genome
	Comp_334	3/69	0.0238454	1.40	AraC family transcriptional regulator	K	AT699_RS22495	AL504_RS27515	Axylo_RS09915	Core genome
	Comp_509	2/67	0.0238454	1.39	TonB-dependent siderophore receptor	P	AT699_RS21215	AL504_RS28745		Accessory genome
	Comp_528	1/52	0.0238454	1.39	murein transglycosylase	M	AT699_RS01840	AL504_RS17105	Axylo_RS01745	Core genome
Piperacillin+Tazobactam - piperacillin inhibits the synthesis of bacterial cell walls; tazobactam inhibits beta lactamase	Comp_122	7/54	0.00395044	1.29	DUF2809 domain-containing protein	S	AT699_RS01515	AL504_RS17430	Axylo_RS01515	Accessory genome
	Comp_17	6/138	0.00395044	1.31	AraC family transcriptional regulator; GlxA family transcriptional regulator	K	AT699_RS19725	AL504_RS30075	Axylo_RS11170	Accessory genome
	Comp_42	5/81	0.00395044	1.33	endolytic transglycosylase MltG	S	AT699_RS12475	AL504_RS02235	Axylo_RS16545	Accessory genome
	Comp_124	3/71	0.00395044	1.13	AraC family transcriptional regulator	K	AT699_RS22495	AL504_RS27515	Axylo_RS09915	Core genome
	Comp_34	3/63	0.00395044	-1.0354	branched-chain amino acid ABC transporter permease	U	AT699_RS04800	AL504_RS13950	Axylo_RS04730	Core genome
	Comp_27	3/45	0.00439257	1.22	hypothetical protein	S	AT699_RS00475		Axylo_RS00495	Accessory genome
	Comp_100	3/40	0.00439257	1.22	Putative manganese efflux pump MntP	P		AL504_RS27680	Axylo_RS10100	Accessory genome
	Comp_129	4/90	0.00439257	1.12	N-carbamoylsarcosine amidase	Q	AT699_RS16385	AL504_RS01610		Core genome
	Comp_149	2/45	0.00439257	1.16	type I secretion system permease/ATPase	P	AT699_RS27360	AL504_RS22385	Axylo_RS23340	Accessory genome
	Comp_1	1/50	0.00495548	1.13	MarR family transcriptional regulator	K	AT699_RS26215	AL504_RS23535	Axylo_RS22350	Accessory genome
Sulfamethizole - act as competitive inhibitors of the enzyme dihydropteroate synthase (DHPS), an enzyme involved in folate synthesis.	Comp_8	1/52	0.00665763	1.38	16S rRNA	J	AT699_RS04335	AL504_RS14405	Axylo_RS04330	Core genome
	Comp_188	2/59	0.00665763	1.38	protein-disulfide reductase DsbD	CO	AT699_RS30205	AL504_RS20050	Axylo_RS25815	Core genome
	Comp_248	1/36	0.00665763	1.38	iron ABC transporter permease	P	AT699_RS13445	AL504_RS04765	Axylo_RS14080	Core genome
	Comp_30	2/46	0.00988602	1.38	TonB-dependent siderophore receptor	P	AT699_RS21215	AL504_RS28745		Accessory genome
	Comp_112	1/39	0.00988602	1.38	FUSC family protein	S		AL504_RS30540	Axylo_RS11620	Accessory genome	Yes
	Comp_149	1/45	0.00988602	1.38	LD-carboxypeptidase	V	AT699_RS14215	AL504_RS03960	Axylo_RS14760	Accessory genome
	Comp_155	2/61	0.00988602	1.38	NADH-quinone oxidoreductase subunit G	C	AT699_RS06820	AL504_RS12540	Axylo_RS06125	Core genome
	Comp_224	2/65	0.00988602	-1.28/1.38	murein transglycosylase	M	AT699_RS01840	AL504_RS17105	Axylo_RS01745	Core genome
	Comp_225	1/45	0.00988602	1.38	imidazolonepropionase	Q	AT699_RS01460	AL504_RS17485	Axylo_RS01460	Accessory genome
	Comp_268	2/67	0.00988602	1.38	Ferrichrome receptor FcuA	P	AT699_RS21215	AL504_RS28745		Accessory genome
Tigecycline		-	-	-	-
Trimethoprim+Sulfonamide - inhibits bacterial DNA synthesis	Comp_8	4/120	0.0132	-1.22/1.49	ABC transporter ATP-binding protein	V	AT699_RS21650	AL504_RS28325	Axylo_RS10590	Core genome
	Comp_28	2/78	0.0132	-1.23	uracil-DNA glycosylase	L	AT699_RS06925	AL504_RS12430	Axylo_RS06225	Accessory genome
	Comp_33	5/50	0.0132	1.36	GNAT family N-acetyltransferase	J			Axylo_RS23215	Accessory genome
	Comp_73	4/75	0.0132	-1.23	VgrG protein; type IV secretion protein Rhs	S	AT699_RS16180		Axylo_RS14380	Accessory genome
	Comp_2	1/52	0.0251	1.24	16S rRNA	J	AT699_RS04335	AL504_RS14405	Axylo_RS04330	Core genome
	Comp_7	1/47	0.0251	-1.30	glutamate carboxypeptidase	E	AT699_RS13095	AL504_RS05100	Axylo_RS13750	Accessory genome
	Comp_24	1/42	0.0251	1.30	endolytic transglycosylase MltG	S	AT699_RS12475	AL504_RS02235	Axylo_RS16545	Accessory genome
	Comp_26	1/47	0.0251	1.12	TonB-dependent siderophore receptor	P		AL504_RS00915	Axylo_RS12780	Accessory genome
	Comp_32	1/43	0.0251	-1.21	50S ribosomal protein L3 N(5)-glutamine	J	AT699_RS19080	AL504_RS30750	Axylo_RS11810	Core genome
	Comp_39	2/38	0.0251	-1.11/-1.18	NADH-quinone oxidoreductase subunit NuoH	C	AT699_RS06825	AL504_RS12535	Axylo_RS06130	Core genome
