## Supplementary material for "*Achromobacter* genetic adaptation in cystic fibrosis": Text S1

### Sheet: Table S1
RefSeq ID	Original species annotation	ANI and phylogeny based species annotation
GCF_001558755.2	Achromobacter xylosoxidans	Achromobacter insuavis
GCF_001514355.1	Achromobacter denitrificans	Achromobacter ruhlandii
GCF_001298855.1	Achromobacter sp.	Achromobacter ruhlandii
GCF_001299395.1	Achromobacter sp.	Achromobacter ruhlandii
GCF_001051055.1	Achromobacter xylosoxidans	Achromobacter ruhlandii
GCF_001558915.1	Achromobacter xylosoxidans	Achromobacter ruhlandii
GCF_001707475.1	Achromobacter xylosoxidans	Achromobacter ruhlandii
GCF_001707485.1	Achromobacter xylosoxidans	Achromobacter ruhlandii
GCF_003184165.1	Achromobacter sp.	Achromobacter xylosoxidans
GCF_001298835.1	Achromobacter sp.	Achromobacter ruhlandii
GCF_001299135.1	Achromobacter xylosoxidans	Achromobacter dolens
GCF_001299355.1	Achromobacter sp.	Achromobacter aegrifaciens
GCF_001428165.1	Achromobacter sp.	Achromobacter mucicolens
GCF_001975485.1	Achromobacter sp.	Achromobacter mucicolens
GCF_003267925.1	Achromobacter sp.	Achromobacter pulmonis
GCF_003576205.1	Achromobacter sp.	Achromobacter aegrifaciens
GCF_006715415.1	Achromobacter sp.	Achromobacter mucicolens
GCF_000165835.1	Achromobacter xylosoxidans	Achromobacter sp.
GCF_001566985.1	Achromobacter xylosoxidans	Achromobacter mucicolens
GCF_001641525.1	Achromobacter xylosoxidans	Achromobacter mucicolens
GCF_001654705.1	Achromobacter xylosoxidans	Achromobacter dolens
GCF_003503255.1	Achromobacter xylosoxidans	Achromobacter sp.
GCF_002192695.1	Achromobacter xylosoxidans	Achromobacter sp.
GCF_002192705.1	Achromobacter xylosoxidans	Achromobacter sp.
GCF_002812705.1	Achromobacter spanius	Achromobacter spanius
GCF_900636675.1	Achromobacter spanius	Achromobacter spanius
GCF_900108985.1	Achromobacter sp.	Achromobacter sp.
GCF_900156745.1	Achromobacter sp.	Achromobacter sp.
GCF_001189595.1	Achromobacter sp.	Achromobacter sp.
GCF_003994415.1	Achromobacter spanius	Achromobacter sp.
GCF_001005835.2	Achromobacter sp.	Achromobacter sp.
GCF_002926155.1	Achromobacter spanius	Achromobacter sp.
GCF_003600685.1	Achromobacter sp.	Achromobacter sp.
GCF_001427425.1	Achromobacter sp.	Achromobacter sp.
GCF_002966795.1	Achromobacter spanius	Achromobacter sp.
GCF_002209485.1	Achromobacter sp.	Achromobacter sp.
GCF_002209495.1	Achromobacter sp.	Achromobacter sp.
GCF_001298975.1	Achromobacter sp.	Achromobacter insuavis
GCF_001299435.1	Achromobacter sp.	Achromobacter insuavis
GCF_001298995.1	Achromobacter sp.	Achromobacter insuavis
GCF_001299375.1	Achromobacter sp.	Achromobacter insuavis
GCF_003096315.1	Achromobacter insuavis	Achromobacter insuavis
GCF_000219745.1	Achromobacter insuavis	Achromobacter insuavis
GCF_001637085.1	Achromobacter ruhlandii	Achromobacter ruhlandii
GCF_001637095.1	Achromobacter ruhlandii	Achromobacter ruhlandii
GCF_001637105.1	Achromobacter ruhlandii	Achromobacter ruhlandii
GCF_001637115.1	Achromobacter ruhlandii	Achromobacter ruhlandii
GCF_002082135.1	Achromobacter ruhlandii	Achromobacter ruhlandii
GCF_002799605.1	Achromobacter ruhlandii	Achromobacter ruhlandii
GCF_002803005.1	Achromobacter ruhlandii	Achromobacter ruhlandii
GCF_000517225.1	Achromobacter xylosoxidans	Achromobacter xylosoxidans
GCF_000967095.2	Achromobacter xylosoxidans	Achromobacter xylosoxidans
GCF_001038045.1	Achromobacter xylosoxidans	Achromobacter xylosoxidans
GCF_001057595.1	Achromobacter xylosoxidans	Achromobacter xylosoxidans
GCF_001057605.1	Achromobacter xylosoxidans	Achromobacter xylosoxidans
GCF_001275845.1	Achromobacter xylosoxidans	Achromobacter xylosoxidans
GCF_001275865.1	Achromobacter xylosoxidans	Achromobacter xylosoxidans
GCF_001275875.1	Achromobacter xylosoxidans	Achromobacter xylosoxidans
GCF_001276005.1	Achromobacter xylosoxidans	Achromobacter xylosoxidans
GCF_001276025.1	Achromobacter xylosoxidans	Achromobacter xylosoxidans
GCF_001276035.1	Achromobacter xylosoxidans	Achromobacter xylosoxidans
GCF_001276315.1	Achromobacter xylosoxidans	Achromobacter xylosoxidans
GCF_001298795.1	Achromobacter xylosoxidans	Achromobacter xylosoxidans
GCF_001298895.1	Achromobacter xylosoxidans	Achromobacter xylosoxidans
GCF_001298915.1	Achromobacter xylosoxidans	Achromobacter xylosoxidans
GCF_001298935.1	Achromobacter xylosoxidans	Achromobacter xylosoxidans
GCF_001299015.1	Achromobacter xylosoxidans	Achromobacter xylosoxidans
GCF_001299035.1	Achromobacter xylosoxidans	Achromobacter xylosoxidans
GCF_001299055.1	Achromobacter xylosoxidans	Achromobacter xylosoxidans
GCF_001299095.1	Achromobacter xylosoxidans	Achromobacter xylosoxidans
GCF_001299115.1	Achromobacter xylosoxidans	Achromobacter xylosoxidans
GCF_001299155.1	Achromobacter xylosoxidans	Achromobacter xylosoxidans
GCF_001299175.1	Achromobacter xylosoxidans	Achromobacter xylosoxidans
GCF_001299195.1	Achromobacter xylosoxidans	Achromobacter xylosoxidans
GCF_001299215.1	Achromobacter xylosoxidans	Achromobacter xylosoxidans
GCF_001299235.1	Achromobacter xylosoxidans	Achromobacter xylosoxidans
GCF_001299265.1	Achromobacter xylosoxidans	Achromobacter xylosoxidans
GCF_001299295.1	Achromobacter xylosoxidans	Achromobacter xylosoxidans
GCF_001299335.1	Achromobacter xylosoxidans	Achromobacter xylosoxidans
GCF_001299415.1	Achromobacter xylosoxidans	Achromobacter xylosoxidans
GCF_001471535.2	Achromobacter xylosoxidans	Achromobacter xylosoxidans
GCF_001541435.1	Achromobacter xylosoxidans	Achromobacter xylosoxidans
GCF_001559195.1	Achromobacter xylosoxidans	Achromobacter xylosoxidans
GCF_001598595.1	Achromobacter xylosoxidans	Achromobacter xylosoxidans
GCF_001807115.1	Achromobacter xylosoxidans	Achromobacter xylosoxidans
GCF_001810925.1	Achromobacter xylosoxidans	Achromobacter xylosoxidans
GCF_001813885.1	Achromobacter xylosoxidans	Achromobacter xylosoxidans
GCF_001815425.1	Achromobacter xylosoxidans	Achromobacter xylosoxidans
GCF_001815885.1	Achromobacter xylosoxidans	Achromobacter xylosoxidans
GCF_001957045.1	Achromobacter xylosoxidans	Achromobacter xylosoxidans
GCF_001957055.1	Achromobacter xylosoxidans	Achromobacter xylosoxidans
GCF_001957065.1	Achromobacter xylosoxidans	Achromobacter xylosoxidans
GCF_002083165.2	Achromobacter xylosoxidans	Achromobacter xylosoxidans
GCF_003031105.1	Achromobacter xylosoxidans	Achromobacter xylosoxidans
GCF_003177325.1	Achromobacter xylosoxidans	Achromobacter xylosoxidans
GCF_003293615.1	Achromobacter xylosoxidans	Achromobacter xylosoxidans
GCF_008432465.1	Achromobacter xylosoxidans	Achromobacter xylosoxidans
GCF_008631215.1	Achromobacter xylosoxidans	Achromobacter xylosoxidans
GCF_900475575.1	Achromobacter xylosoxidans	Achromobacter xylosoxidans
GCF_902363095.1	Achromobacter xylosoxidans	Achromobacter xylosoxidans
GCF_000186185.1	Achromobacter xylosoxidans	Achromobacter xylosoxidans
GCF_001457475.1	Achromobacter xylosoxidans	Achromobacter xylosoxidans
GCF_003939885.1	Achromobacter aegrifaciens	Achromobacter aegrifaciens
GCF_900496965.1	Achromobacter agilis	Achromobacter agilis
GCF_004121055.1	Achromobacter aloeverae	Achromobacter aloeverae
GCF_000236785.1	Achromobacter arsenitoxydans	Achromobacter arsenitoxydans
GCF_001571365.1	Achromobacter denitrificans	Achromobacter denitrificans
GCF_001945385.1	Achromobacter denitrificans	Achromobacter denitrificans
GCF_002192685.1	Achromobacter denitrificans	Achromobacter denitrificans
GCF_002205315.1	Achromobacter denitrificans	Achromobacter denitrificans
GCF_003812265.1	Achromobacter denitrificans	Achromobacter denitrificans
GCF_003939895.1	Achromobacter denitrificans	Achromobacter denitrificans
GCF_900444675.1	Achromobacter denitrificans	Achromobacter denitrificans
GCF_003096295.1	Achromobacter dolens	Achromobacter dolens
GCF_007655095.1	Achromobacter dolens	Achromobacter dolens
GCF_000783435.2	Achromobacter insolitus	Achromobacter insolitus
GCF_001639685.1	Achromobacter insolitus	Achromobacter insolitus
GCF_001641515.1	Achromobacter insolitus	Achromobacter insolitus
GCF_001707465.1	Achromobacter insolitus	Achromobacter insolitus
GCF_001971645.1	Achromobacter insolitus	Achromobacter insolitus
GCF_002209555.1	Achromobacter insolitus	Achromobacter insolitus
GCF_003293535.1	Achromobacter insolitus	Achromobacter insolitus
GCF_008245125.1	Achromobacter insolitus	Achromobacter insolitus
GCF_900637265.1	Achromobacter insolitus	Achromobacter insolitus
GCF_000286415.1	Achromobacter marplatensis	Achromobacter marplatensis
GCF_002209535.1	Achromobacter marplatensis	Achromobacter marplatensis
GCF_003315095.1	Achromobacter marplatensis	Achromobacter marplatensis
GCF_003053425.1	Achromobacter mucicolens	Achromobacter mucicolens
GCF_000164035.1	Achromobacter piechaudii	Achromobacter piechaudii
GCF_001262515.1	Achromobacter piechaudii	Achromobacter piechaudii
GCF_001571245.1	Achromobacter piechaudii	Achromobacter piechaudii
GCF_002885955.2	Achromobacter pulmonis	Achromobacter pulmonis
GCF_000633435.1	Achromobacter sp.	Achromobacter sp.
GCF_000757485.1	Achromobacter sp.	Achromobacter sp.
GCF_001270295.1	Achromobacter sp.	Achromobacter sp.
GCF_001298955.1	Achromobacter sp.	Achromobacter sp.
GCF_001299315.1	Achromobacter sp.	Achromobacter sp.
GCF_001428845.1	Achromobacter sp.	Achromobacter sp.
GCF_002902905.1	Achromobacter sp.	Achromobacter sp.
GCF_002975275.1	Achromobacter sp.	Achromobacter sp.
GCF_900496975.1	Achromobacter sp.	Achromobacter sp.
